# Differential submergence tolerance between juvenile and adult Arabidopsis plants involves the ANAC017 transcription factor

**DOI:** 10.1101/2020.02.12.945923

**Authors:** Liem T. Bui, Vinay Shukla, Federico M. Giorgi, Alice Trivellini, Pierdomenico Perata, Francesco Licausi, Beatrice Giuntoli

## Abstract

Plants need to attune stress responses to the ongoing developmental programs to maximize their efficacy. For instance, successful submergence adaptation is often associated to a delicate poise between saving resources and their expenditure to activate measures that allow stress avoidance or attenuation. We observed a significant decrease in submergence tolerance associated with aging in *Arabidopsis thaliana*, with a critical step between two and three weeks of post-germination development. This sensitization to flooding was concomitant with the transition from juvenility to adulthood. Transcriptomic analyses indicated that a group of genes related to ABA and oxidative stress response was more expressed in juvenile plants than in adult ones. These genes are induced by endomembrane tethered ANAC factors that were in turn activated by submergence-associated oxidative stress. A combination of molecular, biochemical and genetic analyses showed that these genes are located in genomic regions that move towards a heterochromatic state with adulthood, as marked by lysine 4 dimethylation of histone H3. We concluded that, while the mechanism of flooding stress perception and signal transduction were unaltered between juvenile and adult phases, the sensitivity that these mechanisms set into action is integrated, via epigenetic regulation, into the developmental programme of the plant.
