## Supplemental Table 6 for "Differential submergence tolerance between juvenile and adult Arabidopsis plants involves the ANAC017 transcription factor"

### Sheet: (a) Hormones
					AGI code	AT1G01480	AT1G07180	AT1G07880	AT1G17180	AT1G26390	AT1G32350	AT1G50040	AT1G51140	AT1G61120	AT1G70850	AT1G80080	AT2G04070	AT2G23260	AT2G32010	AT2G35730	AT2G36440	AT2G38240	AT2G39690	AT2G47010	AT3G09260	AT3G10320	AT3G29250	AT3G53190	AT4G02290	AT4G34160	AT5G25180	AT5G40010	AT5G46950,AT5G46960	AT5G49360	AT5G59330
					Probeset	259439_at	256057_at	261460_at	262517_at	261020_at	260706_at	261658_at	245748_at	264886_at	262260_at	262040_at	263401_at	245068_at	265726_at	265796_at	263916_at	267147_at	267622_at	266738_at	259009_at	259150_at	257774_at	251982_at	255517_at	253270_at	246925_at	249438_at	248823_s_at	248622_at	247713_at
Treatment	Experiment name	Samples	Description	Accession	Reference
ABA	ABA study 8 (Col-0)	ABA study 8 (Col-0) / solvent treated leaf samples (Col-0)	Excised leaf samples of 5 weeks old Arabidopsis thaliana Col-0 wild-type plants, treated with 50mM ABA or ethanol for 3h	GSE19520	Pandey S, et al. Mol Syst Biol 2010 6:372	2.942	0.276	-0.347	1.386	0.563	3.136	-0.324	2.069	1.614	-0.026	0.285	0.223	-0.018	-0.333	3.708	0.146	0.17	0.076	0.23	-0.002	2.574	3.728	-0.034	0.277	-0.316	-0.261	-0.03	0.244	-0.454	3.279
Brassinosteroids	24-eBL + dark (Col)	24-eBL + dark (Col) / dark study 11 (Col)	Col seeds were plated on solid medium (Murashige and Skoog salts, 2% sucrose, 0.8% agar) containing 100nM of 24-epibrassinolide or without 245-eBL addition, stratified at 4°C for 3 days, kept in light at 22°C for 8h, then grown in darkness at 22°C for 4 days. Whole seedlings were harvested.	GSE33412	Zhou XY, et al. Mol Plant 2013 6:887-904	0.072	0.046	0.003	-0.099	-0.351	0.031	-0.3	-0.102	0.014	-2.8	-0.417	0.142	0.024	-0.028	-0.832	-0.024	0.161	-0.261	0.04	-0.443	0.058	-3.506	-0.016	0.571	0.508	0.451	0.165	-0.018	-1.067	0.276
Cytokinin	BA (Col-0)	BA (Col-0) / vehicle treated shoot samples (Col-0)	Shoot samples of Col-0 seedlings, grown for 14d under constant light and treated with 10 µM 6-benzylaminopurine (BA) or DMSO for 1h.	E-MEXP-1573	Mathews DE, et al. The Plant Cell 2008, 20:2102-2116	0.146	-3.293	0.043	0.827	-0.421	-0.004	0.44	0.451	0.132	0.015	-0.097	0.062	0.052	0.166	0.172	-0.03	1.757	-0.198	-0.147	0.251	-0.259	1.195	0.875	0.542	0.224	0.138	-0.251	0.182	-0.804	0.327
Ethylene	ethylene	ethylene / untreated petiole samples	Petioles from flowering plants treated for 3 hours in 5 ppm ethylene or untreated	E-NASC-2	van Zanten M, et al. 2010 The Plant J 61:83-95	-0.015	-0.048	-0.071	-0.01	0.049	-0.085	-0.176	-1.129	0.021	-0.04	0.007	-0.173	0.023	-0.275	0.096	-0.072	0.071	0.015	-0.457	-0.459	-0.03	0.022	-0.818	-0.195	-0.657	0.066	-0.009	-0.021	-1.057	-0.012
Auxin	IAA study 5 (Col)	IAA study 5 (Col) / mock treated seedlings (Col)	3 days old Col seedling samples, treated with 10µM IAA 5h or mock treated after light induction for 1h.	E-MEXP-715	Sibout R, et al. 2006 PLoS Genet 2:e202	-0.18	-0.367	-0.063	-0.214	0.071	-0.157	-0.262	-0.388	0.133	0.08	-0.659	-0.278	-0.127	-0.331	0.043	-0.018	0.03	-0.213	-0.108	-0.008	0.135	-0.572	-0.345	0.735	-0.965	-0.098	-0.049	0.501	-0.632	-0.071
MeJA	MeJa study 4 (Col-0)	MeJa study 4 (Col-0) / mock treated plant samples (Col-0)	Methyl jasmonate (MJ; 6h) treated Arabidopsis Col-0 samples. MJ treatments were carried out by taping a cotton ball containing 400 µl of a 0.5% solution in ethanol onto the wall of a 20-liter container with a clear polystyrene top wrapped in plastic bags. Mock (6h) treated Arabidopsis Col-0 samples. Control plants were treated in the same way as the hormone treatment but without the addition of m…	E-MEXP-883	Dombrecht B, et al. 2007 The Plant Cell 19:2225-2245	-0.067	0.559	-0.051	-0.002	-0.098	-0.115	-0.213	0.048	0.168	0.028	-0.091	0.002	0.037	-0.121	-0.042	0.066	0.003	-0.033	-0.031	0.517	0.023	-0.029	-0.152	-0.303	-0.101	0.034	-0.06	0.017	-0.934	0.056
SA	salicylic acid study 4 (Col-0)	salicylic acid study 4 (Col-0) / silwet L77 treated Col-0 leaf samples (4h)	5 - 6 week old vegetative Col-0 leaf samples, sprayed with 0.30 mM salicylic acid (SA) or Silwet-77 and harvested at 4 hours post-treatment.	E-TABM-51	van Leeuwen H, et al. 2007 The Plant Cell 19:2099-2110	0.504	-0.057	-0.041	0.898	-0.371	1.14	-0.257	-0.727	0.403	-0.085	-0.388	1.54	0.02	-0.255	0.271	0.027	0.831	0.117	-0.031	0.033	-0.077	0.884	-0.555	-0.745	-0.312	-0.084	0.124	-0.11	0.054	-0.23

### Sheet: (b) Chemical, low oxygen
					AGI code	AT1G17180	AT1G26390	AT5G59330	AT2G38240	AT1G32350	AT3G29250	AT2G04070	AT5G40010	AT3G10320	AT2G36440	AT1G70850	AT5G46950,AT5G46960	AT3G09260	AT2G35730	AT3G53190	AT2G23260	AT2G47010	AT1G51140	AT4G34160	AT4G02290	AT1G01480	AT1G80080	AT2G39690	AT1G07880	AT1G61120	AT1G07180	AT2G32010	AT5G49360	AT5G25180	AT1G50040
					Probeset	262517_at	261020_at	247713_at	267147_at	260706_at	257774_at	263401_at	249438_at	259150_at	263916_at	262260_at	248823_s_at	259009_at	265796_at	251982_at	245068_at	266738_at	245748_at	253270_at	255517_at	259439_at	262040_at	267622_at	261460_at	264886_at	256057_at	265726_at	248622_at	246925_at	261658_at
Treatment	Experiment name	Samples	Description	Accession	Reference
Antimycin A Wt	antimycin A study 2 (AOX1a:LUC)	antimycin A study 2 (AOX1a:LUC) / mock treated shoot samples (AOX1a:LUC)	Shoot samples of AOX1a:LUC grown for 14 days on solid Gamborg B5 medium supplemented with 3% (w/v) sucrose, then sprayed with 50 µM antimycin A solution r deionized water, and incubated for 3h. Other conditions: 16h light (120µmol photons m-2 s-1) / 8h dark cycles, 22°C; plants were sprayed with antimycin A 4h after the beginning of the light period.	GSE41136	Ng S, et al. Plant Cell 2013 25:3450-3471.	3.993	0.875	-0.458	1.629	6.241	4.761	5.079	0.034	0.186	0.873	1.266	-0.046	-0.464	0.463	-0.842	0.079	1.784	-0.055	-0.77	-0.653	3.341	-1.472	-0.53	0.283	2.093	0.747	0.008	1.722	0.06	0.075
Antimycin A anac017-1	antimycin A study 2 (anac017-1)	antimycin A study 2 (anac017-1) / mock treated shoot samples (anac017-1)	Shoot samples of anac017-1 grown for 14 days on solid Gamborg B5 medium supplemented with 3% (w/v) sucrose, then sprayed with 50 µM antimycin A solution r deionized water, and incubated for 3h. Other conditions: 16h light (120µmol photons m-2 s-1) / 8h dark cycles, 22°C; plants were sprayed with antimycin A 4h after the beginning of the light period.	GSE41136	Ng S, et al. Plant Cell 2013 25:3450-3471.	0.507	0.316	-0.036	-0.395	1519	-0.314	0.685	0.065	0.123	0.086	0.586	-0.072	-0.389	0.962	-0.774	0.112	-0.371	-0.762	-0.349	-0.233	0.98	-1.39	-0.24	0.182	0.191	0.401	-0.374	1.127	-0.029	0.23
Antimycin A anac017-1	antimycin A study 2 (anac017-2)	antimycin A study 2 (anac017-2) / mock treated shoot samples (anac017-2)	Shoot samples of anac017-2 grown for 14 days on solid Gamborg B5 medium supplemented with 3% (w/v) sucrose, then sprayed with 50 µM antimycin A solution r deionized water, and incubated for 3h. Other conditions: 16h light (120µmol photons m-2 s-1) / 8h dark cycles, 22°C; plants were sprayed with antimycin A 4h after the beginning of the light period.	GSE41136	Ng S, et al. Plant Cell 2013 25:3450-3471.	-0.647	0.84	-0.81	-1.491	1.342	1.82	1.254	0.12	-0.02	0.008	2.17	-0.012	0.916	0.058	-0.118	0.014	-0.087	1.166	-0.21	0.587	0.348	-0.552	-0.099	0.09	-0.08	-0.479	0.074	1.116	0.186	-0.835
Hypoxia	hypoxia study 14 (Col-0)	hypoxia study 14 (Col-0) / mock treated rosette samples (Col-0)	Rosette samples of Col-0 grown for 5 weeks on soil under normal oxygen conditions (21% O2), 8h light at 22°C / 16h dark at 18°C cycles, then treated with low oxygen (1% (v/v) O2 in air) or left in aerobic conditions for 1.5h in darkness. The treatment was started at 10am, 2h after beginning of the light period.	GSE29187	Licausi F, et al. Nature 2011 479:419-422	0.17	1.079	-0.816	-0.448	0.172	-0.102	-0.227	0.06	0.276	-0.129	0.25	-0.017	0.625	0.375	0.072	-0.003	0.038	0.111	0.241	0.108	0.378	0.384	-0.039	0.066	0.164	-0.78	-0.226	-0.573	0.119	-2.454
Subm.	submergence study 2 (24h)	submergence study 2 (24h) / rosette samples of Col-0 shifted to darkness (24h)	Rosette samples of Col-0 grown in individual pots on soil under 9h light (200µmol photons m-2 s-1) / 15h dark cycles, 20°C, 70% relative humidity till the 9-10 leaf rosette stage, then (2h into the light period) completely submerged by placing pots with the plants into water-filled tanks for 24h in darkness (water temperature 20°C).	GSE24077	Lee SC, et al. New Phytol 2011 190:457-471	-0.224	-0.645	-0.087	-0.129	-0.042	0.241	0.14	0.074	1.186	0.135	-0.919	0.047	0.11	0.161	-0.4	-0.054	-0.253	-1.792	-0.8	0.098	0.807	-0.166	-0.002	-0.434	-0.022	-0.688	-0.576	0.084	4.193	0.714
